# Detection of outlier methylation from bisulfite sequencing data with novel Bioconductor package BOREALIS

**DOI:** 10.1101/2022.05.19.492700

**Authors:** Gavin R. Oliver, Garrett Jenkinson, Rory J. Olson, Laura E. Schultz-Rogers, Eric W. Klee

**Affiliations:** Department of Quantitative Health Sciences, Mayo Clinic, Rochester, MN, USA; Center for Individualized Medicine, Mayo Clinic, Rochester, MN, USA

**Keywords:** DNA methylation, bisulfite sequencing, outlier analysis, rare disease

## Abstract

DNA sequencing results in genetic diagnosis of 18-40% of previously unsolved cases, while the incorporation of RNA-Seq analysis has more recently been shown to generate significant numbers of previously unattainable diagnoses. Multiple inborn diseases resulting from disorders of genomic imprinting are well characterized and a growing body of literature suggest the causative or correlative role of aberrant DNA methylation in diverse rare inherited conditions. Therefore, the systematic application of genomic-wide methylation-based sequencing for undiagnosed cases of rare disease is a logical progression from current testing paradigms. Following the rationale previously exploited in RNA-based studies of rare disease, we can assume that disease-associated methylation aberrations in an individual will demonstrate significant differences from individuals with unrelated phenotypes. Thus, aberrantly methylated sites will be outliers from a heterogeneous cohort of individuals.

Based on this rationale, we present BOREALIS: **B**isulfite-seq **O**utlie**R** M**E**thylation **A**t Sing**L**e-S**I**te Re**S**olution. BOREALIS uses a beta binomial model to identify outlier methylation at single CpG site resolution from bisulfite sequencing data. This method addresses a need unmet by standard differential methylation analyses based on case-control groups. Utilizing a heterogeneous cohort of 94 rare disease patients undiagnosed following DNA-based testing we show that BOREALIS can successfully identify outlier methylation linked to phenotypically relevant genes, providing a new avenue of exploration in the quest for increased diagnostic rates in rare disease patients. We highlight the case of a patient with previously undetected hypermethylation patterns that are informing clinical decision-making. BOREALIS is implemented in R and is freely available as a Bioconductor package.
