## Supplementary Table 2 for "Detection of outlier methylation from bisulfite sequencing data with novel Bioconductor package BOREALIS"

### Sheet: Supplementary_Table_3
Supplementary Table 3: Number of features in the cohort containing varying numbers of outlier CpG sites.	Number of sites per feature p<=0.05	Number of features affected across cohort
	1	16979
	2	2019
	3	1276
	4	888
	5	706
	6	514
	7	425
	8	355
	9	288
	10	238
	11	201
	12	171
	13	142
	14	114
	15	98
	16	85
	17	70
	18	63
	19	48
	20	41
	21	34
	22	28
	23	28
	24	28
	25	21
	26	19
	27	14
	28	13
	29	13
	30	8
	31	7
	32	5
	33	4
	34	3
	35	2
	36	1
