## Supplementary Table 4 for "Detection of outlier methylation from bisulfite sequencing data with novel Bioconductor package BOREALIS"

### Sheet: Supplementary_Table_5
Supplementary Table 5: % of significant sites hypermethylated across all individuals in the cohort.	Patient ID	% Significant sites Hypermethylated
	Patient_72	96.4661
	Patient_54	41.3333
	Patient_91	41.1765
	Patient_12	36.9565
	Patient_75	35.2113
	Patient_86	35
	Patient_4	26.9231
	Patient_93	26.9231
	Patient_65	25
	Patient_35	24.1379
	Patient_58	23.0769
	Patient_78	17.3913
	Patient_46	17.1875
	Patient_8	14.8148
	Patient_41	14.7059
	Patient_13	13.8889
	Patient_74	11.7647
	Patient_39	10.8527
	Patient_22	10.8108
	Patient_10	10.5263
	Patient_23	10.5263
	Patient_29	10.3774
	Patient_36	10.1266
	Patient_16	10
	Patient_90	10
	Patient_53	9.80392
	Patient_37	9.73451
	Patient_88	9.375
	Patient_30	8.69565
	Patient_76	8.62069
	Patient_45	8
	Patient_1	7.84314
	Patient_28	7.40741
	Patient_71	6.32911
	Patient_89	5.88235
	Patient_87	5.88235
	Patient_55	5.51378
	Patient_85	5.26316
	Patient_2	5.26316
	Patient_32	5
	Patient_34	4.82759
	Patient_57	4.7619
	Patient_49	4.54545
	Patient_11	4.34783
	Patient_42	4.16667
	Patient_70	4
	Patient_67	4
	Patient_50	3.84615
	Patient_51	3.57143
	Patient_18	3.57143
	Patient_77	3.38983
	Patient_44	3.33333
	Patient_69	3.33333
	Patient_73	3.125
	Patient_83	3.0303
	Patient_7	3.0303
	Patient_43	3.0303
	Patient_9	2.85714
	Patient_31	2.77778
	Patient_26	2.5641
	Patient_38	2.32558
	Patient_60	2.32558
	Patient_80	2.12766
	Patient_47	1.69492
	Patient_24	0
	Patient_94	0
	Patient_14	0
	Patient_40	0
	Patient_62	0
	Patient_68	0
	Patient_61	0
	Patient_5	0
	Patient_52	0
	Patient_79	0
	Patient_15	0
	Patient_20	0
	Patient_33	0
	Patient_64	0
	Patient_17	0
	Patient_48	0
	Patient_82	0
	Patient_25	0
	Patient_59	0
	Patient_81	0
	Patient_84	0
	Patient_92	0
	Patient_21	0
	Patient_56	0
	Patient_19	0
	Patient_27	0
	Patient_66	0
	Patient_6	0
	Patient_63	0
	Patient_3	0
